# CELL-E 2: Translating Proteins to Pictures and Back with a Bidirectional Text-to-Image Transformer

**DOI:** 10.1101/2023.10.05.561066

**Authors:** Emaad Khwaja, Yun S. Song, Aaron Agarunov, Bo Huang

## Abstract

We present CELL-E 2, a novel bidirectional transformer that can generate images depicting protein subcellular localization from the amino acid sequences (and *vice versa*). Protein localization is a challenging problem that requires integrating sequence and image information, which most existing methods ignore. CELL-E 2 extends the work of CELL-E, not only capturing the spatial complexity of protein localization and produce probability estimates of localization atop a nucleus image, but also being able to generate sequences from images, enabling *de novo* protein design. We train and finetune CELL-E 2 on two large-scale datasets of human proteins. We also demonstrate how to use CELL-E 2 to create hundreds of novel nuclear localization signals (NLS). Results and interactive demos are featured at https://bohuanglab.github.io/CELL-E_2/.
