## Supplementary material for "CELL-E 2: Translating Proteins to Pictures and Back with a Bidirectional Text-to-Image Transformer": List of CELL-E 2 generated NLS sequences

sequence	length	terminus	nucleus_proportion	text_confidence	image_confidence	max_id	max_cosine
RKRRQR	6	N	0.990296543	0.047968142	0.942024469	1	0.985306203
NKRPRKKEK	9	N	0.989086926	0.013582011	0.945828021	0.777777778	0.991071999
RPKVI	5	C	0.988762319	-0.126764342	0.947767198	0.8	0.971810162
VLKRAKKD	8	C	0.994678676	-0.122751713	0.938186705	0.75	0.991534233
RHKKKKIA	8	C	0.990043521	-0.113562591	0.947775483	0.75	0.984330952
HRRKKR	6	N	0.871974707	0.063762337	0.84015286	0.833333333	0.982882619
RSQKRK	6	C	0.823434114	-0.117994368	0.703546286	0.833333333	0.993415713
KCKKKN	6	N	0.750306129	0.076669417	0.649706542	0.833333333	0.982423067
KGKRFSK	7	N	0.95277673	0.01373163	0.920350015	0.714285714	0.979098737
AKRLKGK	7	C	0.988187551	-0.126237452	0.944672465	0.714285714	0.990430951
SKKAKKNKM	9	C	0.993834257	-0.106504545	0.944638669	0.666666667	0.987284362
EEKRPRF	7	C	0.787201464	-0.143752411	0.772148967	0.714285714	0.984136879
MKICIT	6	N	0.751998186	0.05444324	0.605115771	0.666666667	0.980998993
AVPAKRARIDG	11	N	0.990076005	-0.033855245	0.948493659	0.636363636	0.987952769
ESHHLPRAKKR	11	C	0.990843832	-0.138816297	0.945567906	0.636363636	0.992055655
GKERSYPPISKR	12	N	0.9962641	-0.058996554	0.948913395	0.583333333	0.991049588
KLKKRNRQPEDKK	13	C	0.992186546	-0.12109711	0.941623211	0.615384615	0.991891026
GGKFATGKKKKPKM	14	C	0.980246902	-0.109313369	0.929234266	0.571428571	0.970082581
PSKLLRQ	7	N	0.821026742	0.010079632	0.699926913	0.571428571	0.988757968
QRRKGQKFQT	10	C	0.784499943	-0.149717852	0.677944481	0.6	0.974110007
KTCPPKRPVVEW	12	C	0.824773133	-0.140516728	0.72207129	0.583333333	0.9834584
DKEKKRKNDHEK	12	C	0.838826001	-0.092058741	0.746933401	0.583333333	0.964917719
FRFSC	5	N	0.772970259	0.071103208	0.623975456	0.6	0.983162701
LQSSDKK	7	N	0.800465524	0.027036447	0.707484484	0.571428571	0.932731152
EMEGKKKKIKKM	12	C	0.880407512	-0.092178628	0.832539618	0.583333333	0.749939919
LQRKQKMRSH	10	C	0.964455545	-0.148547828	0.924147248	0.5	0.989021361
YGEPCIKRSS	10	C	0.980804741	-0.147900328	0.945347667	0.5	0.988479495
AQAKRKRIGFH	11	C	0.997272849	-0.134975225	0.94917345	0.545454545	0.989258707
DSSKKPKFTPK	11	C	0.994130254	-0.118319415	0.949301302	0.545454545	0.988081455
LKSGPSKSQRKN	12	C	0.994100034	-0.132701844	0.949074805	0.5	0.992240965
TTKKKKNDSCGAS	13	C	0.963119328	-0.122624658	0.913848817	0.461538462	0.991772056
LFGKNRFPKKKKFKM	15	C	0.992525041	-0.117558457	0.943258107	0.466666667	0.988116562
GKKYGHKPRKLKKEK	15	C	0.950278521	-0.116876356	0.902508974	0.533333333	0.955791771
SAKRGYMLAE	10	N	0.935023248	-0.032873619	0.878520012	0.5	0.966513515
DYPGKGKKRKGKK	13	C	0.935293376	-0.091430336	0.858001351	0.538461538	0.991424084
KRVLHEAPQSAL	12	N	0.865189672	-0.041911878	0.794811487	0.5	0.989988267
GPPAKFMLDV	10	C	0.871118426	-0.148563847	0.813487232	0.5	0.985670924
SKQACRGKRGSK	12	C	0.90945816	-0.133573741	0.818050802	0.5	0.989953935
DSIPSSRKKRSEM	13	C	0.895267904	-0.133386061	0.84142375	0.461538462	0.990436912
IGPSSSSVEPEFKRT	15	C	0.870841384	-0.145062521	0.836124778	0.466666667	0.991444945
IFVQPASDKKRKAMT	15	C	0.880117714	-0.135736778	0.841230989	0.466666667	0.986606479
SRNRKKRKNRLRRIRKRQFH	20	C	0.870715618	-0.111769669	0.833790421	0.5	0.983216345
PKRRKPMQGGE	11	N	0.77933073	-0.03293363	0.767889559	0.454545455	0.99016571
KRALMAEPVVE	11	N	0.787104368	-0.039026991	0.767082572	0.545454545	0.981460154
KKEKVSKRKQRRRF	14	C	0.847592831	-0.105885908	0.790663898	0.5	0.99182415
VEGKGMKRSVRAV	13	C	0.7845397	-0.160021201	0.756376326	0.461538462	0.989711344
RQRPAYNAVDI	11	C	0.775197268	-0.14934653	0.682466626	0.454545455	0.989804268
TYKKLPTDKKQQQILKR	17	C	0.773159444	-0.140255019	0.67311883	0.470588235	0.989261568
FALKQDHKKAK	11	C	0.927296698	-0.114961445	0.844437003	0.545454545	0.775927424
GNHKRYKMKERMGLF	15	N	0.984633029	0.039079063	0.936634123	0.4	0.963455379
KKWKQRIKRILPLI	14	C	0.985130906	-0.137998134	0.948624074	0.428571429	0.968648791
ELGERPGSRKRTGRE	15	N	0.989644647	-0.069816522	0.946680367	0.4	0.989537418
SLTKAFSQMQRSQKK	15	N	0.986585438	-0.079036415	0.946219802	0.4	0.987217426
LKLHSKLLEKKNKRMM	16	N	0.987293243	-0.052901786	0.94160825	0.375	0.989576459
VTLDQTKKSKTRRKHIFR	18	C	0.990732551	-0.124719329	0.943053603	0.388888889	0.991659999
DASEMLKGKLKKMKSEGLT	19	N	0.971626818	-0.080828756	0.912462831	0.368421053	0.987014771
GNRKAKRKDGTLDRNHRLEN	20	C	0.988250017	-0.141299427	0.945416331	0.35	0.987067282
LDANGPFKDMVKNKRAKRQC	20	C	0.994793773	-0.14218621	0.949317396	0.35	0.990504026
RDFKEPKPKRRRIRRASGAP	20	C	0.994331539	-0.127606139	0.949567914	0.4	0.990432739
DRAVLPPPYKHQKRKEATKKKM	22	C	0.990468562	-0.124554262	0.946284413	0.363636364	0.989234626
AYKLRGVESASAPHSPIKRKEM	22	C	0.992394269	-0.147049114	0.947855711	0.363636364	0.990750074
PTPPSKRQPELSLEFAKQAAREA	23	N	0.991902709	-0.090221435	0.946331382	0.391304348	0.983271062
KKKRPGRARRRRRKKKQGELKIQH	24	C	0.977548838	-0.114516787	0.927697539	0.375	0.988439441
KFRGGKKRKRRTDKKTQSVTRKRRK	25	C	0.989817321	-0.105830111	0.944265306	0.36	0.987508655
VKYEPGFSRQQGRI	14	C	0.985606194	-0.161631554	0.935612023	0.428571429	0.989831805
RQKLSYALVEGMVD	14	C	0.988679826	-0.158491492	0.94195962	0.357142857	0.989231467
SRAKRKAEPIVWVLA	15	C	0.985397935	-0.151796281	0.941094518	0.4	0.985360622
APIFVESPQSSGQNKRE	17	C	0.961129785	-0.153624594	0.916174948	0.352941176	0.991532922
KKRGRWGRIRPSYVKDKCL	19	C	0.97114867	-0.156761125	0.921637535	0.368421053	0.99198854
LLSDSSSLQHALEPKKIQI	19	C	0.990386665	-0.155146226	0.943466246	0.368421053	0.990478575
NTTKPKRKQNKTIT	14	C	0.932248235	-0.141771421	0.85992527	0.428571429	0.988708973
PPSRGKKLTDNRRSKSPSPLPE	22	N	0.923486173	-0.0892682	0.876835763	0.363636364	0.988452554
DPGPAKKARTMTQS	14	N	0.886788249	-0.045103572	0.847333789	0.428571429	0.990101278
NENPTVKQECKK	12	C	0.871733427	-0.111895882	0.833185256	0.416666667	0.990206718
KEYIKYQKKKLMM	13	C	0.868473887	-0.115552239	0.80076164	0.384615385	0.981889486
MIKPAKRSKTEKPQN	15	C	0.880139768	-0.124942102	0.841159701	0.4	0.990430772
AKKFESLAMKFQRLN	15	C	0.889001966	-0.148884594	0.824062109	0.4	0.987604737
RPTVLPKPGSRQAKKSY	17	C	0.879043281	-0.143787399	0.83923161	0.411764706	0.991710722
KVEDIEPNTKKFSGKQS	17	C	0.882669508	-0.143105149	0.83915621	0.352941176	0.992177308
KRSKGKMWMKNLFPEKL	17	C	0.878287971	-0.138027683	0.812416077	0.411764706	0.990270555
RKKKKKSRTEREPIRKRK	18	C	0.881488264	-0.096226454	0.83829391	0.444444444	0.990812898
STKRCEVERSENLDAGEM	18	N	0.861311138	-0.082458958	0.814727545	0.388888889	0.991053522
EPVGSTKFRKRQKIRGISN	19	C	0.877407789	-0.144362748	0.846458554	0.368421053	0.990123034
KYRSKKAFREMRTKVGGGM	19	C	0.915986359	-0.141670361	0.83205682	0.421052632	0.988919139
KVSDKASEQHARRKKRQSS	19	C	0.881967843	-0.127238065	0.812057674	0.368421053	0.990621567
GKHTCSNKGKRKRKLIHFKSRM	22	N	0.884478629	-0.081451647	0.834514558	0.363636364	0.989292681
DRKKDITGHGPEKKKLRKEQQK	22	C	0.885132551	-0.130705312	0.84689188	0.363636364	0.989332199
NVDNENIDKKKKFKSVTKGKHD	22	C	0.875296772	-0.131506234	0.791728258	0.363636364	0.990432799
ATEGKEPVGPGSSKGRRRRRRRP	23	C	0.887914717	-0.092187539	0.829336345	0.391304348	0.985801339
QGIEVDSSIKGFSHKKKKRKMKM	23	C	0.876609027	-0.087292172	0.830857277	0.391304348	0.988700151
RRKNKLRPARRRRLYPSKRRRRLRPN	26	C	0.879576504	-0.087116398	0.83439523	0.384615385	0.983380735
ERAATAAASTSTKEASPPASKKSYKFEF	28	C	0.885864913	-0.136376068	0.833361745	0.357142857	0.987392008
DKKGRKPGRSTGVI	14	C	0.908430338	-0.153025195	0.815341115	0.428571429	0.990948081
KRAARRSRVVAPIRSI	16	C	0.881143153	-0.150669977	0.768996656	0.4375	0.988925219
HSSGSPLEKLGRKNNRNRAS	20	C	0.854104936	-0.146236449	0.748923957	0.35	0.990678728
RTRVDGAAAASE	12	C	0.791947365	-0.139851421	0.762929022	0.416666667	0.987803102
AMAGQTKRRPQRKA	14	N	0.847787559	-0.06109599	0.809862375	0.428571429	0.989388585
SGDGPFHQSKGKRKH	15	N	0.798582792	-0.07565096	0.771114945	0.4	0.991409659
WNCKRLKEKKSEHPAA	16	C	0.823129237	-0.136821806	0.796356261	0.4375	0.990467608
SGPPAKVQKRAPESDCR	17	N	0.780043542	-0.081271492	0.777298331	0.411764706	0.990754604
RHPPAEETPKAAKRKPTI	18	C	0.790447533	-0.127159789	0.757134557	0.388888889	0.984208882
DKETSKDIGRGGRGKRKLDL	20	C	0.782790124	-0.145786196	0.776182175	0.35	0.990612388
KKKKKQRKKRKRDQGRLRKW	20	C	0.785802424	-0.100510992	0.766768336	0.45	0.98955828
LSFERGKMKRLHKKKRKIKL	20	C	0.846077442	-0.089863047	0.763035297	0.35	0.989485621
KGKTYYKRVRERMPKKRPLT	20	C	0.793772042	-0.13162668	0.765281141	0.4	0.986917019
KKREKRKQKEAKHKRRIKSMLE	22	C	0.845468819	-0.131958082	0.787958801	0.409090909	0.986979842
SMPKELNSLVPKKRRQGPVRQDTQ	24	C	0.785919547	-0.153934523	0.756366789	0.375	0.991574407
PQSKRDGKQKDSDN	14	C	0.774271548	-0.116203919	0.691634059	0.428571429	0.99202615
RGEAKKESENAKRHQ	15	C	0.830258429	-0.140272185	0.73527807	0.4	0.992169261
KEKQNITKKAKRKTHK	16	C	0.759660006	-0.10776069	0.740236223	0.4375	0.989014268
DRKSNPFVFLKPKTEEM	17	C	0.790155411	-0.148340896	0.721582651	0.352941176	0.9917714
KRKDKQIAVKKYPRTKS	17	C	0.794988811	-0.133944571	0.726149082	0.411764706	0.986116648
KLLKTTKITKDAKYPRKH	18	C	0.796626091	-0.131464094	0.73239249	0.388888889	0.991223216
ARYSKSKKKFYNSKLMPH	18	C	0.802168906	-0.135622397	0.717153251	0.388888889	0.990699112
RGGKKKKGARAPVFGASLD	19	C	0.799157262	-0.143919915	0.687694907	0.421052632	0.990459502
VDVAFVHKSPGSRKQRGRF	19	C	0.758006275	-0.13548179	0.677457392	0.368421053	0.990363836
RTTKKRQTRPPAPRDRRNSL	20	C	0.790762663	-0.135123774	0.687298477	0.45	0.990015984
SKLEEKKWALLSSQKHTRQG	20	C	0.772218645	-0.140905425	0.725109816	0.35	0.989649534
NKKKNKTCAAAPAAAAPTVM	20	N	0.796867967	-0.05900332	0.68684417	0.4	0.984946072
SKKKKYPGILRVPVGQLPLAEMKSA	25	N	0.783321142	-0.101130389	0.659639299	0.4	0.983339548
PKKKRKAPAVWQAAEPAPSSMPPVE	25	N	0.798766434	-0.074445419	0.726142347	0.36	0.987577558
PFLLVSQLG	9	N	0.781753957	-0.024280859	0.618362486	0.444444444	0.989116907
LLATAGIYHLL	11	N	0.808145821	-0.048495553	0.649943948	0.363636364	0.982375383
HSSKHLARVL	10	C	0.760721505	-0.144172937	0.643195868	0.4	0.989548862
RVCRKGNMFIDSSKERS	17	C	0.757544637	-0.150494576	0.624642611	0.352941176	0.982881844
MMMMMMMMMKMMMMLCQTLTGQRKRG	26	N	0.994654715	0.20042485	0.936415434	0.269230769	0.975262761
FLRINAVHRAKGPKKIKSLPA	21	C	0.991882503	-0.149144724	0.946900368	0.333333333	0.988056958
SPTAFPSNVIETIRVKRRMEL	21	C	0.990794361	-0.149788484	0.94346261	0.285714286	0.988715708
EFRAKYRQMGSRKKKKSGQWSA	22	C	0.986447275	-0.13971433	0.944636881	0.318181818	0.990969539
KKHKLRSVPDLTELMRMIFLAP	22	N	0.989661574	-0.09088818	0.938214839	0.272727273	0.985888124
KLLRFAGKSGMMVLLAPHSGKM	22	N	0.961241961	-0.083862923	0.876476109	0.318181818	0.988915443
IFQADKDQKAHPPAKKAPSELMQ	23	C	0.989880502	-0.140796483	0.945688784	0.304347826	0.986703157
KGKVKSIMIPPKSRKSLAKVPLS	23	C	0.9873721	-0.144016325	0.945187211	0.347826087	0.984582901
AAGKSFKPRIKKSRMTRDSSETMA	24	N	0.985588431	-0.094590545	0.94573164	0.333333333	0.991003692
TGNRIFGETPSWERERKRPGGGQQ	24	C	0.974980175	-0.146030098	0.929018974	0.291666667	0.987945676
NKLQKHSKRQPHKLQAMKLKYPTWE	25	C	0.986035526	-0.144323379	0.947438955	0.28	0.982636034
LVFPNRDASIKKPLQNPPQKRRCMIM	26	C	0.99451983	-0.124650612	0.949069083	0.269230769	0.985728145
LPKRRRLSRRKKVELEPEYGWEEEVVV	27	N	0.986764014	-0.090367109	0.943490326	0.296296296	0.987671196
TEAPARTAVKKSRAMKGYIARLASSPS	27	N	0.981888354	-0.101790808	0.920061469	0.333333333	0.987686217
IEKSKGKEAPKSSPPLKQNQRSRKMVK	27	C	0.98037672	-0.134803414	0.94281739	0.259259259	0.987956941
FQVRASPKGKPATKNKLRLLKIRRHRV	27	C	0.9931494	-0.136142969	0.945486724	0.296296296	0.979325175
LQEGTRTRSQKAQEPKFKKVSGDIPNK	27	C	0.976724267	-0.14071773	0.92779547	0.259259259	0.981012225
SDPNTAQYPWMPPQATKRAAMAAREAE	27	N	0.96721673	-0.095348008	0.926333249	0.259259259	0.986034036
HYKKEKRKRSASPILAEEPVPKCARTLR	28	C	0.994910479	-0.132128462	0.948889732	0.285714286	0.987064362
LDKRKRIKPPKEEQKELMRKMWGPGSSL	28	C	0.991373241	-0.131609499	0.942101061	0.285714286	0.988508821
GSKKSRTATDSLESRMAMEDVAMGEESE	28	N	0.995358467	-0.074552707	0.94733578	0.285714286	0.988184869
EGSGLVPGNSRKRPEPKKPKKRKKVRRK	28	C	0.985548377	-0.096630186	0.941614449	0.321428571	0.983972967
RKKRQAIQAVTMGRIKKKSYEKQWSKFED	29	C	0.993799984	-0.138309672	0.94511199	0.310344828	0.985576391
ASTVPAYSRSKAGKVEPKPKQKKTQRNAP	29	C	0.98836112	-0.140169933	0.941997051	0.275862069	0.987048268
SKQQAEINLKAAKPLETTDISLSKKEKKDM	30	C	0.990823984	-0.141372308	0.945478857	0.333333333	0.986899257
RRAEGLSEPKRHMAEYEQSRRRQRVVRTAT	30	C	0.993495941	-0.148939505	0.945287824	0.266666667	0.978177547
PPTKKQEPQQENNSEDELRRSSSAADPEER	30	N	0.958462179	-0.10458269	0.903102458	0.3	0.988231838
ANFCSGMQAHLSRDFLCL	18	C	0.975928307	-0.153071746	0.931275189	0.277777778	0.991005719
GNKLARTEMPAVYTSIGSASKSY	23	C	0.98732543	-0.157267094	0.945061803	0.304347826	0.990066051
VELRNGKLKPTEESMSFKRMYGS	23	C	0.992451906	-0.15257971	0.945560694	0.304347826	0.989835858
EITLSGPPFGGPQVVYRPKLQRVT	24	C	0.995963752	-0.156453997	0.948206663	0.291666667	0.98172766
FGGETQIIENSAKRSHLRPNMHEMI	25	C	0.983273029	-0.151520267	0.949549556	0.28	0.9908728
HKAQPAVIQAISVKRAVEDEPVPMAMT	27	C	0.992550611	-0.150902778	0.945931673	0.259259259	0.982154846
HLTSLKMGGLFVLLPIRSRQKRGSDVG	27	C	0.989835858	-0.152252197	0.931556165	0.259259259	0.984003544
LRDARRSASGLPRQDSEGYVGAPKRIN	27	C	0.992858648	-0.152857661	0.947738707	0.296296296	0.989809096
LLTGFRLGIGDEKPRRAKHILTSQASK	27	C	0.984277844	-0.157115743	0.938705027	0.259259259	0.988272786
YVQSIGVEIPGKRGKSSLPSLYQMAEP	27	C	0.926843703	-0.156596288	0.86903137	0.259259259	0.986522555
LKLRLRYNAPIKKLFSRK	18	C	0.904598534	-0.115498647	0.796495974	0.333333333	0.990153372
PGPSSRYRPLEDGGPAAE	18	N	0.891518354	-0.06943728	0.836303174	0.333333333	0.990392923
YPNMPKPRRSKRSVAYTMM	19	C	0.886221409	-0.131288826	0.845689833	0.315789474	0.989839137
ENEMPTEFHSPKRYQPMNPNS	21	N	0.858228028	-0.097272083	0.820546865	0.285714286	0.989693344
PRNNKKTKMTELGLTQLAEAV	21	N	0.892757177	-0.086177781	0.836863816	0.333333333	0.989239395
DSPKRPFVTSVEEPMSMVIMPE	22	N	0.883139491	-0.094621986	0.840294182	0.318181818	0.985722601
EIIGNAKRVPEAEGLLHKYQKK	22	C	0.894642055	-0.136576787	0.840237021	0.318181818	0.987466097
KASKKVEDQLDAKKPKMEGKAKP	23	C	0.890888989	-0.121300817	0.846054792	0.347826087	0.984886706
TQEKAQKKADLRGQPQRKRSKEM	23	C	0.881151915	-0.135831147	0.83480233	0.304347826	0.989497423
KPQEVLKEIECTQKPTKKKVLDG	23	C	0.882425189	-0.141207471	0.843097866	0.347826087	0.988647699
IATATHRKRGIKHPHRRRSRPLFG	24	C	0.875136137	-0.09907233	0.816140354	0.333333333	0.989915669
QSNYKRQKVPPPENSEMRVAMGSEL	25	N	0.884705424	-0.097956516	0.845634043	0.28	0.991048276
FSKKPEPTGKRPKKSSRSKFRCHRN	25	C	0.884519577	-0.126777366	0.844994307	0.28	0.989925325
KRKTNQIPSKREGDQTNMADTKRQKL	26	N	0.883020639	-0.065522209	0.842544258	0.307692308	0.987844169
FRTKPPKGKNRMSETGSFAMAVKANA	26	C	0.888495326	-0.149852827	0.831430793	0.269230769	0.989845037
TKEPKKPHKKTKMRLRRLNGNSESMSC	27	C	0.900905907	-0.135276809	0.825394511	0.259259259	0.990607381
DWFTYAQNQAVSNAIEEHHSMLKKHKI	27	C	0.88692838	-0.13872321	0.841311395	0.259259259	0.985137284
DLRNRRLHLSKVEIVWYGALSKQPRTN	27	C	0.880849004	-0.148605451	0.82517463	0.296296296	0.988919377
RKRRRGLDRPGYNSSTSHGDDPPTSGW	27	C	0.880244076	-0.143075436	0.842401206	0.259259259	0.989175498
HALRKGRIELVYKQTKRSAAITSRYTLE	28	C	0.870351613	-0.148664743	0.813682139	0.285714286	0.982361853
KRKAAEDTTEVEMSPGGDEEEKHASPSS	28	C	0.871785343	-0.1332919	0.846583962	0.321428571	0.991291225
DKDNLCLKKRERLEDMGYLPKKRASAMRM	29	C	0.880596101	-0.116057195	0.845710933	0.275862069	0.985488117
NIKLDDPIPTDRTGEILMDARKSKIRPMM	29	C	0.866492629	-0.132394776	0.803726077	0.310344828	0.986734509
QSLDPKDDDSAKRPALPHPAKAIKKSRLH	29	C	0.87833643	-0.132999316	0.835920632	0.310344828	0.986768901
NPTLHAPIHFGKMRNLTPPPPPTKKKMKP	29	C	0.881595016	-0.120954007	0.835615754	0.275862069	0.982753634
PRPSLAKRPRFVACKQLMLPDDPVSLHYK	29	N	0.880435824	-0.105598316	0.84589082	0.275862069	0.980852962
PPKQRRRHKTDESLFLGRPDTPSVEWKRKQ	30	N	0.892422199	-0.105320729	0.840797961	0.266666667	0.988331318
SKSPMLAGGGEPHDPSGTESEPVSMRTHTM	30	C	0.882037878	-0.140585661	0.845182717	0.266666667	0.986844838
AEEELTVAVTTASEPAWAGMSSITEIAAKR	30	N	0.887594223	-0.090631299	0.845845878	0.266666667	0.977290094
KKDAAAPGLVTGDEKRTAM	19	C	0.883671939	-0.153707176	0.841370285	0.315789474	0.988615274
VPPGYRDKDVKRAKPLSPSYVA	22	C	0.879523039	-0.155747131	0.817213714	0.318181818	0.986819685
RKSRKILCPYMRFYFEHATVGAW	23	C	0.889729977	-0.152144298	0.79749161	0.260869565	0.989714265
KKENTPVQLVPPSKKAARTSLISK	24	C	0.880527496	-0.15341115	0.845695317	0.333333333	0.990354121
SVSKRSRDLVPWSEEGFFQQAKQIQ	25	C	0.897208631	-0.153051287	0.842651844	0.28	0.987227499
NVRPAIKKQIPLYDLQRQPEKMRKLINM	28	C	0.86031878	-0.139700621	0.73953861	0.285714286	0.987366676
DFKKKRKKWLLARRMQAC	18	C	0.841259241	-0.130166769	0.783711851	0.333333333	0.989700019
ELAREQEMSPAKRHMTWGTL	20	N	0.775999486	-0.087576024	0.754398286	0.3	0.989567816
PHKITEDLTQERRKRGKGGH	20	C	0.783010781	-0.104685023	0.760671735	0.3	0.989858866
IGAAKKLHQPVGERASKKAMM	21	C	0.774073601	-0.141160101	0.767267585	0.285714286	0.987205803
SSTEPPADPSAPRSKIPRLATE	22	N	0.786980152	-0.091445744	0.776727319	0.318181818	0.987308621
LVLEKSASSVMEAPSKILKQKM	22	C	0.796786964	-0.139777303	0.772075951	0.318181818	0.985692382
AASPLPLEPPANLGDRKKRKEAIK	24	C	0.781825066	-0.13570334	0.765916586	0.291666667	0.989147842
HPKKKRATGWSPKKQASRKRPKWNAI	26	C	0.776155889	-0.132609561	0.767570615	0.346153846	0.990108609
KGESSGKKQTLKKVCLGHEKRTFSKA	26	C	0.779961586	-0.148940712	0.770721078	0.307692308	0.9906075
ASSKCDHNERDRSSRDKRKTSKKKGNK	27	C	0.841657162	-0.102149613	0.80397892	0.333333333	0.989282966
YFSISRTISKTRKARPRGWEGSKKSRMM	28	C	0.776771128	-0.13386558	0.775556386	0.285714286	0.987311959
STISSVATRRSKKEQRMPAAPSNNLPKKI	29	C	0.822769463	-0.1391491	0.767414033	0.275862069	0.987912893
PRRRREADVETRDAAMGGEPKVLQVLHLGN	30	N	0.845832825	-0.100523368	0.769611895	0.266666667	0.986680031
IRYMNIPQRGIPKLPRSE	18	C	0.830470681	-0.151660562	0.782173872	0.333333333	0.991405368
SFTHQDNMPSKRFNGRGRMQH	21	C	0.781240106	-0.153519943	0.75983727	0.285714286	0.989869952
KQRAATLKQTSEESKKPRPIDLH	23	C	0.786993802	-0.155163854	0.776281714	0.304347826	0.985464334
AAPSALSREEPGLWGSMAKRTVLA	24	C	0.779171646	-0.156000122	0.76372391	0.291666667	0.988901854
TSKDQPPHKLMQRAV	15	C	0.767135799	-0.149618089	0.718445361	0.333333333	0.990218401
TMMAMQLARRMGPRFMRSSF	20	N	0.808757067	-0.073809929	0.677453101	0.3	0.988935232
KSKFKRQKYAGDHGLKEGDI	20	C	0.773353636	-0.140978113	0.720950425	0.3	0.987004995
VPAEREKNRRKRQTHLGYSMGL	22	C	0.786902547	-0.137152523	0.74981153	0.318181818	0.991439164
DVMPNKKLCIVLPPKSLSDAPMQ	23	C	0.784902275	-0.148611516	0.735184133	0.260869565	0.988242984
PLETDHMHRTWSTKIRMCVLMIT	23	C	0.84036094	-0.138772294	0.656461775	0.260869565	0.986896217
KLKRRGIIITGETLNESGLKKLA	23	C	0.822421491	-0.144655794	0.691505611	0.347826087	0.987060547
AARKRGQAKLLERRLEWFWMMIGDML	26	N	0.761921048	-0.101826139	0.663846731	0.307692308	0.986482382
RQSQSISAKWKRESAASQSGEQAEMNM	27	C	0.795721591	-0.138452873	0.747963846	0.259259259	0.989798903
QVRKRYYVRLTSEKPKIPKYQKWLYWM	27	C	0.784184754	-0.131111398	0.71299088	0.296296296	0.978704631
LCMDIVIEYTDARIRKKTAKFLKEINE	27	C	0.786489367	-0.142187014	0.68361038	0.296296296	0.986975729
IYPGKEPPIKLNKSLKSKRESHSADMSF	28	C	0.780887544	-0.13670662	0.736183822	0.285714286	0.976849258
EVSKAQRKQKPAKLPPSTTIQIASVDYE	28	N	0.798682094	-0.104313977	0.701390386	0.285714286	0.987990022
KGGRKEVEVQQRESAPLPALPSEAYEEAVE	30	N	0.847249627	-0.104003988	0.731584251	0.333333333	0.983578324
NMLSPSEPSYVGSTKYGKSIR	21	C	0.766205788	-0.153014481	0.704984605	0.333333333	0.990044236
VHSPWMGVSSTEGLLFLPVKILKQV	25	C	0.793573081	-0.152316988	0.677787244	0.28	0.98955363
YAQEPELQSKFKAQRLTDPYFYGPH	25	C	0.766074538	-0.162425265	0.693825066	0.32	0.98837167
SRGLAWLMPTVLLCPHKPFRLRVDS	25	C	0.822551072	-0.156140998	0.685075343	0.28	0.989532709
RIGSIWEFVRRKEQFWLRVTAMA	23	N	0.758042514	-0.0826746	0.591433227	0.304347826	0.98489362
KLLIEPYAKAKKNWISMLCSAAMGSFL	27	C	0.773661613	-0.140212119	0.635958493	0.259259259	0.987452865
KSRNKTPPKKGLCVVTSSLKKTVTMTKS	28	C	0.764177144	-0.145900831	0.640319765	0.285714286	0.986778021
SIFGDGKLKDARRKVPHKRRLRILFLSYC	29	C	0.775086045	-0.143306851	0.644825757	0.275862069	0.987742305
GSGLRRKSTKTLQQTSDMAEGKS	23	C	0.82317096	-0.155460432	0.622381866	0.347826087	0.98985827
TLIPFHALKNIFAVVALQALRVVG	24	C	0.778493226	-0.155086264	0.629139066	0.291666667	0.987987101
AALIGSASPLALLRHGVQVLSPDSYW	26	C	0.78506279	-0.161210671	0.640644848	0.269230769	0.98768723
KYKGEQTIVKQEHLGDGVVARMPT	24	C	0.993306756	-0.147314742	0.948473155	0.25	0.990292549
RKEMFVRPPTHTHTVTMILRKKLKLSAS	28	C	0.979979634	-0.148937881	0.945112944	0.25	0.984501004
SNRHAIMSRPEYNKHEDDNKMQKYIVWM	28	C	0.98170191	-0.141634136	0.941788316	0.25	0.986468434
AGASLVMDTAGIGGSVGMRIQTKRHKVD	28	N	0.967448175	-0.104793809	0.908363581	0.25	0.981879473
KRFMPMMSQNTIHNNPQYINARPSRFPLY	29	N	0.986798882	-0.106352031	0.932414889	0.24137931	0.984761298
ATAHPTSNASWEKESAHAPVKKVHRMKEP	29	N	0.991109192	-0.103112385	0.945600867	0.24137931	0.98774302
REHKPAQQQAKGKEPKVPPPTGERTMGYQ	29	C	0.982043862	-0.139573693	0.923966169	0.24137931	0.986469805
AAKKSRTLPETKSGGMKTVRLLEGPMDF	28	C	0.984596431	-0.15700379	0.946274459	0.25	0.988580406
AAATNPTRAMITLKENRKGHMMGKNKKA	28	N	0.934304297	-0.060208231	0.854147553	0.25	0.988516569
VDKKLPPKECMKKMIKMAISKLVAKPTK	28	C	0.857227683	-0.124230742	0.79883188	0.25	0.982945561
YTSVTNFGFKAHDLDFGKFKQEPDLDYD	28	C	0.881958067	-0.148344442	0.837776721	0.214285714	0.986373305
ISFSKILMLPLMSLSTAPAMKVQHED	26	N	0.843490303	-0.076829821	0.716043174	0.230769231	0.987468958
AMMAVAMMTMVAMGQFAGDTLKKRNRGE	28	N	0.759275675	-0.08299081	0.74159497	0.25	0.981465936
LAIGAVEPAMAQEPMIETTMVFQVPERS	28	N	0.795623481	-0.100059591	0.664937973	0.214285714	0.98093468
DGTKLLEGQFTKQSCAATILFPSHD	25	C	0.814801097	-0.150280774	0.731817305	0.24	0.990243793
AMAGLAYGQENVPPKNGQGQT	21	N	0.761311233	-0.09821564	0.591567636	0.238095238	0.988134503
